# New observations on non-coding RNAs involved in the dual translation system in zebrafish development

**DOI:** 10.1101/869651

**Authors:** Timo M. Breit, Johanna F. B. Pagano, Pjotr L. van der Jagt, Ellis Mittring, Wim A. Ensink, Marina van Olst, Selina van Leeuwen, Wim de Leeuw, Ulrike Nehrdich, Herman P. Spaink, Han Rauwerda, Rob J. Dekker

## Abstract

Cellular translation relies heavily on the involvements of several types of non-coding RNAs. In previous studies we have identified a dual translation system in zebrafish development, involving maternal-type and somatic-type rRNAs, snoRNAs, and snRNAs. In this study we focused on several remaining non-coding RNAs involved in the translation system; tRNAs, RNase P, and SRP RNA. Even though our studies have been limited in extent, for all three types of non-coding RNA we were able to identify a maternal-specific type, with substantial sequence differences as compared to the somatic-type variant. Hence, these RNA types complement the previously discovered RNA types in the unique dual translation system in zebrafish development.
