## Supplemental Tabel ST2 for "New observations on non-coding RNAs involved in the dual translation system in zebrafish development"

### Sheet: RNase sequences
name	seq
rpph1	GTAGCGGAAGGAAGCTCACTGTAGAGGTTACCCACTGAGTGCTCGTCACTCGCCAACACCTCGGGGAAGGTCTGAGACAGGAGCCACTCGCTGTCCTAGCAGGACATCATCTGAATGATGAGCGAGTGCACAGAAAATCGGGTCACGCGCGCGATTCTCGCAGCAGACGTTGATACTCGCACACATTCAGCGGATCAACTGATGCGACGCGCGCAGACTTGGAAACACTCGCGGCTGGCGAATGAGTGCGATGTGTGAGCTAGCATAACATGCTAGAACCCAATTCAGACTACTCTCCCTCCGCTC
rpph1-sim	TCAGCGAAAGGAAGCTCACTGTAGAGGTCACTTACTGAGTGCTCGTCACTCGCCAACACCTCGGGGAAGGTCTGAGACAGGAGCTCCTCGCTGACCTAGCAGGACATCATCTGAATGATGAGCGAGTGCACAGAAAATCGGGTCACGCGCGCGACTCTCGCAGCAGACGTTGATGCTCGCACACATTCAGCGGATCAACTGAATGACGCGCGCAGACTTGGAAACACTCGCGGCTGGCGAATGAGTGCGATGTGTGAGCTAGCATAACATGCTAGAACCCAATTCAGACTACTCTCCCTCCGCTC
rpph1-dis	GCAGTGGTAGGAAGTTCACTGTAGAGGTTACAAACTGAGTGTTCATCACTATGCATTCACCTCGGGGAAGGTCTGAGACATGAGCCAATCGCTGCTCTAGCAGGGCATCATCTGAATGATGAGCGAGTGCACAGACACGTGGGTCACACTGTGGTGTTTCGCACGAGACGTTGATTTGCAAAATAGCTAATCAATCGATGCGATCCCAGTTGATTTGGAAACACTCGCGGCTGGCGGATTGAGTTCGATGTGTGAACCAGCGCTACGGGCTGGAACCCAATTCAGACTACTCTCCTACCACTT

### Sheet: RNase expression
	read count					Normalized			proportional				proportional		wheighted proportional
	total	rpph1	rpph1-sim	rpph1-dis	rpph1	rpph1-sim	rpph1-dis	total	rpph1	rpph1-sim	rpph1-dis	M+S	maternal/rpph1-dis	somatic/rpph1	maternal/rpph1-dis	somatic/rpph1
e1_egg	46419209	1064	9	322	166.401	1.40753	50.3582	218.167	0.762724	0.00645161	0.230824	216.759	0.232323	0.767677
e3_01_ts_64cell	3365162	175	6	97	377.524	12.9437	209.256	599.723	0.629496	0.0215827	0.348921	586.78	0.356618	0.643382
e3_02_ts_high_stage	3428490	31	4	23	65.6404	8.46972	48.7009	122.811	0.534483	0.0689655	0.396552	114.341	0.425926	0.574074
e3_03_ts_30pct_epi	4803874	34	3	13	51.3806	4.53358	19.6455	75.5597	0.68	0.06	0.26	71.0262	0.276596	0.723404
e3_04_ts_70pct_epi	4326343	92	10	71	154.376	16.78	119.138	290.293	0.531792	0.0578035	0.410405	273.513	0.435583	0.564417
e3_05_ts_90pct_epi	4744512	238	19	144	364.164	29.0719	220.335	613.571	0.593516	0.0473815	0.359102	584.499	0.376963	0.623037
e3_06_ts_3_somite	4000433	96	2	50	174.211	3.6294	90.7351	268.576	0.648649	0.0135135	0.337838	264.946	0.342466	0.657534
e3_07_ts_12_somite	4727179	95	1	72	145.893	1.53571	110.571	258	0.565476	0.00595238	0.428571	256.464	0.431138	0.568862
e3_08_ts_22_somite	3923495	38	2	33	70.3109	3.70057	61.0595	135.071	0.520548	0.0273973	0.452055	131.37	0.464789	0.535211
e3_09_ts_prim_5	4767495	21	3	22	31.9773	4.56818	33.5	70.0454	0.456522	0.0652174	0.478261	65.4772	0.511628	0.488372
e3_10_ts_prim_16	5309468	67	2	63	91.6085	2.73458	86.1394	180.482	0.507576	0.0151515	0.477273	177.748	0.484615	0.515385
e3_11_ts_long_pec	5379545	61	2	51	82.3183	2.69896	68.8235	153.841	0.535088	0.0175439	0.447368	151.142	0.455357	0.544643
e3_12_ts_prot_mouth	26430123	1226	110	649	336.747	30.2138	178.262	545.222	0.617632	0.0554156	0.326952	515.008	0.346133	0.653867
e2_female_tail	9667125	246	0	69	184.735	0	51.816	236.551	0.780952	0	0.219048	236.551	0.219048	0.780952	51.816	184.735
e2_male_tail	9563474	253	0	29	192.051	0	22.0138	214.065	0.897163	0	0.102837	214.065	0.102837	0.897163	22.0138	192.051
e2_adult_tail	19230599	499	0	98	188.374	0	36.9952	225.369	0.835846	0	0.164154	225.369	0.164154	0.835846
															0	0
e4_01_ti_male_brain	373022	264	1	2	5219.03	19.769	39.5381	5278.33	0.988764	0.00374532	0.00749064	5258.56	0.0075188	0.992481	39.5381	5219.03
e4_02_ti_male_kidney	932083	156	0	0	1234.21	0	0	1234.21	1	0	0	1234.21	0	1	0	1234.21
e4_03_ti_male_intestine	194752	29	0	0	1098.09	0	0	1098.09	1	0	0	1098.09	0	1	0	1098.09
e4_04_ti_male_gills	648266	52	0	4	591.521	0	45.5016	637.023	0.928571	0	0.0714286	637.023	0.0714286	0.928571	45.5016	591.521
e4_05_ti_male_liver	1717971	619	0	3	2657.02	0	12.8773	2669.9	0.995177	0	0.00482315	2669.9	0.00482315	0.995177	12.8773	2657.02
e4_06_ti_male_spleen	952056	120	0	0	929.477	0	0	929.477	1	0	0	929.477	0	1	0	929.477
e4_07a_ti_male_testis	2947153	95	0	1	237.706	0	2.50217	240.209	0.989583	0	0.0104167	240.209	0.0104167	0.989583	2.50217	237.706
e4_07b_ti_male_testis	46478024	1441	10	5	228.632	1.58662	0.793309	231.012	0.989698	0.00686813	0.00343407	229.425	0.00345781	0.996542	0.793309	228.632
e4_08_ti_female_brain	553393	339	0	2	4517.37	0	26.6512	4544.03	0.994135	0	0.0058651	4544.03	0.0058651	0.994135	26.6512	4517.37
e4_09_ti_female_kidney	766330	144	1	3	1385.69	9.62286	28.8686	1424.18	0.972973	0.00675676	0.0202703	1414.56	0.0204082	0.979592	28.8686	1385.69
e4_10_ti_female_intestine	319096	38	0	0	878.177	0	0	878.177	1	0	0	878.177	0	1	0	878.177
e4_11_ti_female_gills	605689	125	0	6	1521.88	0	73.0502	1594.93	0.954198	0	0.0458015	1594.93	0.0458015	0.954198	73.0502	1521.88
e4_12_ti_female_liver	977335	320	0	6	2414.5	0	45.2718	2459.77	0.981595	0	0.0184049	2459.77	0.0184049	0.981595	45.2718	2414.5
e4_13_ti_female_spleen	235999	21	0	1	656.189	0	31.2471	687.436	0.954545	0	0.0454545	687.436	0.0454545	0.954545	31.2471	656.189
	7.25959e+06														380.131	23946.3
weighted average adult tissues												24326.4	0.0156263	0.984374
