## Supplemental Tabel ST3 for "New observations on non-coding RNAs involved in the dual translation system in zebrafish development"

### Sheet: SRP-RNA sequences
name	sequence
SRP-RNA_chr3	GCCGGGCGCAGTGGCGTGCGCCTGTAATCCAAGCTACTGGGAGGCTGAGGCTGGCGGACCGCTTGAGCTCAGGGGTTCTGGGCTGCAGTGGACTATGCCGATCGGGTGTCCGCACTAAGTTCGGTATCGATATGGTGCTCCTGGGGGAGCCTTGGACTACCAGGTCGTCTAAGGAGGGGTGAACCGGCCCAGGTCGGAGACGGAGCAGGTCAAAGCCCCCGTGCCGATCAGTAGTGGGATCGCGCCTGTGAATAGACACTGCAGTGCAGCCTGAGTAATACAGCGGGACTCAGTCTTT
SRP-RNA_chr11	GCCGGGTTCAGTGGCGCGCGCCTGTAATCCAAGCTGCTGGGAGGCTGAGGCTGCGGATCGCTTGAGCTCAGGGCTTCTGGGCTGCAGTGGACTATGTTGATCGGGTGTCCGCGCTAAGTTCGGTATCGATATGGTTCTCCTGGGGGAGCTCGGGACCACCAGGTCGTTTAAGGAGGGGTGAACCGGCCCAGGTCGGAGACGGAGCAGGTCAAATCCCCCGTGCTGATCAGTAGTGGGATCGCGCCTGTGAATAGACACTGCAGTGCAGCCTGAGCGACACAGAGAGACGCAGACTTT
SRP-RNA_chr20	GCCGGGTGCAGTGGCGCGCGCCTGTAATCCAAGCTATTGGGAGGCTGAGGCTGCGGATCGCTTGAGCTCAGGGCTTCTGGGCTGCAGTGGGCTATGTCGATCGGGTGTCCGCACTAAGTTCGGTATCGATATGGTGCTCCTTGGGGAGCTTGGGACCACCAGGTCGTCTAAAGAGGGGTGAACCGGCCCAGGTCGGAGACGAAGCAGGTCAAAGCCCCCGTGCCAATCAGTAGTGGAATCGCTCCTGTGAATAGACACTGCAGTGCAGCCTGAGCGAAATAGTGAGACGCAGACTTT

### Sheet: SRP-expression
	read count				normalized read count				proportional read count			normalized				proportional read count
Tissues	total	SRP-C-11-Consensus	SRP-C-3	SRP-C-20	SRP-C-11-Consensus	SRP-C-3	SRP-C-20	total	SRP-C-11-Consensus	SRP-C-20	SRP-C-3	SRP-C-11-Consensus	SRP-C-3	sum	sum M+S	maternal SRP- -C11	somatic SRP-C3
e1_egg	46419209	8121	452	714	1270.06	70.6892	111.664	1452.41	0.874448	0.0486702	0.0768817	1290.12	71.806	1361.93	1340.75	0.947276	0.0527237
e3_01_ts_64cell	3365162	590	387	19	1272.79	834.867	40.9883	2148.65	0.592369	0.388554	0.0190763	1292.9	848.057	2140.96	2107.66	0.603889	0.396111
e3_02_ts_high_stage	3428490	365	89	15	772.862	188.451	31.7615	993.075	0.778252	0.189765	0.0319829	785.073	191.429	976.502	961.314	0.803965	0.196035
e3_03_ts_30pct_epi	4803874	683	85	21	1032.15	128.452	31.7351	1192.33	0.865653	0.107731	0.026616	1048.45	130.481	1178.93	1160.6	0.889323	0.110677
e3_04_ts_70pct_epi	4326343	1361	266	36	2283.75	446.347	60.4079	2790.51	0.8184	0.159952	0.0216476	2319.84	453.399	2773.23	2730.1	0.836509	0.163491
e3_05_ts_90pct_epi	4744512	1167	616	30	1785.63	942.543	45.9031	2774.08	0.643685	0.339768	0.0165472	1813.84	957.435	2771.28	2728.17	0.654515	0.345485
e3_06_ts_3_somite	4000433	755	337	30	1370.1	611.554	54.441	2036.09	0.672906	0.300357	0.026738	1391.75	621.216	2012.96	1981.65	0.691392	0.308608
e3_07_ts_12_somite	4727179	1162	431	27	1784.5	661.892	41.4642	2487.85	0.717284	0.266049	0.0166667	1812.69	672.35	2485.04	2446.39	0.729441	0.270559
e3_08_ts_22_somite	3923495	561	279	14	1038.01	516.23	25.904	1580.14	0.656909	0.326698	0.0163934	1054.41	524.386	1578.8	1554.24	0.667857	0.332143
e3_09_ts_prim_5	4767495	808	341	27	1230.36	519.25	41.1136	1790.73	0.687075	0.289966	0.0229592	1249.8	527.453	1777.26	1749.61	0.70322	0.29678
e3_10_ts_prim_16	5309468	1001	778	23	1368.66	1063.75	31.4477	2463.86	0.555494	0.431743	0.0127636	1390.28	1080.56	2470.84	2432.41	0.562676	0.437324
e3_11_ts_long_pec	5379545	867	1728	53	1170	2331.9	71.5225	3573.42	0.327417	0.652568	0.0200151	1188.48	2368.74	3557.23	3501.9	0.334104	0.665896
e3_12_ts_prot_mouth	26430123	5333	4827	165	1464.82	1325.84	45.3207	2835.98	0.516513	0.467506	0.0159806	1487.96	1346.78	2834.75	2790.66	0.524902	0.475098
e2_female_tail	9667125	22	2831	1	16.521	2125.96	0.750956	2143.23	0.00770848	0.991941	0.000350385	16.7821	2159.55	2176.33	2142.48	0.00771118	0.992289
e2_male_tail	9563474	26	3289	2	19.7365	2496.67	1.51819	2517.92	0.00783841	0.991559	0.000602954	20.0483	2536.11	2556.16	2516.4	0.00784314	0.992157
e2_adult tail	19230599	48	6120	3	18.1201	2310.31	1.13251	2329.56	0.00777832	0.991736	0.000486145				2328.43	0.0077821	0.992218
e4_01_ti_male_brain	373022	21	568	1	408.693	11054.2	19.4616	11482.3	0.0355932	0.962712	0.00169492		415.15	11228.8	11462.9	0.0356537	0.964346
e4_02_ti_male_kidney	932083	23	452	3	179.137	3520.43	23.3657	3722.93	0.0481172	0.945607	0.00627615		181.967	3576.05	3699.57	0.0484211	0.951579
e4_03_ti_male_intestine	194752	4	104	1	149.104	3876.71	37.2761	4063.09	0.0366972	0.954128	0.00917431		151.46	3937.96	4025.82	0.037037	0.962963
e4_04_ti_male_gills	648266	66	2685	21	739.099	30067.9	235.168	31042.2	0.0238095	0.968615	0.00757576		750.777	30543	30807	0.0239913	0.976009
e4_05_ti_male_liver	1717971	23	942	10	97.1906	3980.59	42.2568	4120.03	0.0235897	0.966154	0.0102564		98.7261	4043.48	4077.78	0.0238342	0.976166
e4_06_ti_male_spleen	952056	41	1830	3	312.632	13954.1	22.8755	14289.6	0.0218783	0.976521	0.00160085		317.571	14174.5	14266.7	0.0219134	0.978087
e4_07a_ti_male_testis	2947153	7	181	0	17.2428	445.849	0	463.092	0.037234	0.962766	0		17.5152	452.893	463.092	0.037234	0.962766
e4_07b_ti_male_testis	46478024	210	2828	61	32.8007	441.717	9.52784	484.045	0.0677638	0.912552	0.0196838		33.319	448.696	474.517	0.0691244	0.930876
e4_08_ti_female_brain	553393	13	535	1	170.538	7018.3	13.1183	7201.96	0.0236794	0.974499	0.00182149		173.233	7129.19	7188.84	0.0237226	0.976277
e4_09_ti_female_kidney	766330	38	874	6	359.981	8279.57	56.8391	8696.39	0.0413943	0.95207	0.00653595		365.669	8410.38	8639.55	0.0416667	0.958333
e4_10_ti_female_intestine	319096	6	185	3	136.503	4208.84	68.2515	4413.59	0.0309278	0.953608	0.0154639		138.66	4275.34	4345.34	0.0314136	0.968586
e4_11_ti_female_gills	605689	101	2650	34	1210.55	31762	407.513	33380.1	0.0362657	0.951526	0.0122083		1229.68	32263.8	32972.6	0.0367139	0.963286
e4_12_ti_female_liver	977335	40	554	3	297.118	4115.08	22.2838	4434.48	0.0670017	0.927973	0.00502513		301.812	4180.1	4412.2	0.0673401	0.93266
e4_13_ti_female_spleen	235999	12	192	0	369.133	5906.13	0	6275.27	0.0588235	0.941176	0		374.965	5999.44	6275.27	0.0588235	0.941176
	7.25959e+06
